# Peripheral opioid tolerance involves skin keratinocytes and platelet-derived growth factor type B signaling

**DOI:** 10.1101/2024.05.14.594040

**Authors:** Luca Posa, Sophia A. Miracle, Kathryn M. Albers, Matthew Fanelli, Angelique Buton, Timmy Le, Anita Khasnavis, Gilles Martin, Ashley K. McDonald, Mackenzie Gamble, Salome Fabri-Ruiz, Ryan W. Logan, Zachary Freyberg, Stephanie Puig

## Abstract

Opioid analgesic tolerance drives dose escalation which hampers the therapeutic utility of opioids by increasing centrally mediated deleterious side-effects, including respiratory depression or addiction. Peripheral opioid delivery provides a safer, effective alternative to systemic delivery by avoiding centrally mediated opioid side-effects. However, tolerance still occurs peripherally via mechanisms that remain unknown. Centrally, activation of the mu-opioid receptor (MOPr) by opioids induces release of platelet-derived growth factor-B (PDGF-B); and inhibition of PDGF receptor beta (PDGFRβ) prevents opioid tolerance. In the periphery, MOPr and PDGF-B are expressed in keratinocytes, and PDGFRβ is expressed in peripheral sensory neurons (PSNs), which are involved in tolerance. Previous studies showed that optogenetic stimulation of keratinocytes modulates PSNs via release of keratinocyte-derived factors. Thus, we hypothesized that mechanisms of peripheral opioid tolerance involve keratinocytes and PDGFRβ signaling. Using behavioral pharmacology, optogenetics and imaging in mice, we found that selective inhibition of peripheral PDGFRβ prevents peripheral morphine tolerance caused by repeated intraplantar (i.pl.) morphine injections. In addition, we show that PDGF-B is both necessary and sufficient to cause peripheral morphine tolerance. Repeated peripheral morphine injections lead to an increase in PDGF-B mRNA in MOPr-expressing keratinocytes and induce changes in the biophysical properties of keratinocytes as measured by patch-clamp electrophysiology. In parallel, we discovered that repeated optogenetic activation of keratinocytes is sufficient to induce peripheral morphine tolerance in a PDGF-B/PDGFRβ-dependent manner. Together, we show a novel epithelial-neuronal communication mechanism that incorporates keratinocytes and PDGF-B/PDGFRβ to mediate peripheral opioid tolerance, opening the door to safer, more effective pain therapeutics.

**Significance Statement:** Peripheral opioids are a safer alternative to systemic opioids. However, peripheral tolerance leads to reduction of analgesia over time, hampering clinical use of peripheral opioids. Here, we highlight a novel epithelial-neuronal communication mechanism that mediates peripheral tolerance. We discovered that intraplantar (i.pl.) morphine injections in mice cause peripheral tolerance via release of platelet-derived growth factor type B (PDGF-B) and activation of platelet-derived growth factor beta (PDGFRβ). We find that morphine i.pl. increases PDGF-B in mu-opioid receptor-expressing keratinocytes, which could be released to activate PDGFRβ in cutaneous nociceptor endings to mediate peripheral tolerance. Moreover, we show that photostimulation of keratinocytes is sufficient to cause peripheral tolerance in a PDGF-B/PDGFRβ-manner. Thus, keratinocytes and PDGF-B are new promising targets for peripheral opioid tolerance.
