## Supplementary Table 3 for "Peripheral opioid tolerance involves skin keratinocytes and platelet-derived growth factor type B signaling"

### Sheet: FIG 3
Supplementary Table 3. Statistical analaysis for Figure 3
Figure	Panel	Test		Group-size	Statistic		P value	Pair-wise comparison	Statistic 2
									Test details			Summary	Adjusted P Value
3	A left	Repeated measures 2-way ANOVA (treatment x time)		Vehicle = 6	F (15, 100) = 14.89	Time x treatment	P<0.0001	Tuckey post hoc comparison	BL
	♀			Morphine = 6	F (4.051, 81.02) = 16.70	Time	P<0.0001		Vehicle vs. Morphine			ns	0.9997
				PDGFRβ- Fc = 6	F (3, 20) = 92.24	treatment	P<0.0001		Vehicle vs. PFGFR-b Fc + Morphine			ns	0.978
				Morphine + PDGFRβ- Fc = 6					Vehicle vs. PFGFR-b Fc			ns	0.9769
									Morphine vs. PFGFR-b Fc + Morphine			ns	0.9808
									Morphine vs. PFGFR-b Fc			ns	0.9963
									PFGFR-b Fc + Morphine vs. PFGFR-b Fc			ns	0.871
									D1
									Vehicle vs. Morphine			****	<0.0001
									Vehicle vs. PFGFR-b Fc + Morphine			****	<0.0001
									Vehicle vs. PFGFR-b Fc			ns	>0.9999
									Morphine vs. PFGFR-b Fc + Morphine			ns	0.744
									Morphine vs. PFGFR-b Fc			****	<0.0001
									PFGFR-b Fc + Morphine vs. PFGFR-b Fc			****	<0.0001
									D2
									Vehicle vs. Morphine			**	0.0018
									Vehicle vs. PFGFR-b Fc + Morphine			***	0.0003
									Vehicle vs. PFGFR-b Fc			ns	0.9496
									Morphine vs. PFGFR-b Fc + Morphine			ns	0.8017
									Morphine vs. PFGFR-b Fc			**	0.0032
									PFGFR-b Fc + Morphine vs. PFGFR-b Fc			***	0.0009
									D3
									Vehicle vs. Morphine			ns	0.8086
									Vehicle vs. PFGFR-b Fc + Morphine			****	<0.0001
									Vehicle vs. PFGFR-b Fc			ns	0.9904
									Morphine vs. PFGFR-b Fc + Morphine			****	<0.0001
									Morphine vs. PFGFR-b Fc			ns	0.8873
									PFGFR-b Fc + Morphine vs. PFGFR-b Fc			****	<0.0001
									D4
									Vehicle vs. Morphine			ns	0.9941
									Vehicle vs. PFGFR-b Fc + Morphine			**	0.0015
									Vehicle vs. PFGFR-b Fc			ns	0.8242
									Morphine vs. PFGFR-b Fc + Morphine			**	0.002
									Morphine vs. PFGFR-b Fc			ns	0.8852
									PFGFR-b Fc + Morphine vs. PFGFR-b Fc			**	0.0019
									D5
									Vehicle vs. Morphine			ns	0.9744
									Vehicle vs. PFGFR-b Fc + Morphine			**	0.0022
									Vehicle vs. PFGFR-b Fc			ns	0.6719
									Morphine vs. PFGFR-b Fc + Morphine			**	0.0032
									Morphine vs. PFGFR-b Fc			ns	0.3667
									PFGFR-b Fc + Morphine vs. PFGFR-b Fc			**	0.0014
3	A right	Repeated measures 2-way ANOVA (treatment x time)		Vehicle = 6	F (15, 100) = 13.44	Time x treatment	P<0.0001	Tuckey post hoc comparison	Test details			Summary	Adjusted P Value
	♂			Morphine = 6	F (3.961, 79.23) = 17.96	Time	P<0.0001		BL
				PDGFRβ- Fc = 6	F (3, 20) = 49.75	treatment	P<0.0001		Vehicle vs. Morphine			ns	0.7907
				Morphine + PDGFRβ- Fc = 6					Vehicle vs. PFGFR-b Fc + Morphine			ns	0.8477
									Vehicle vs. PFGFR-b Fc			ns	0.9906
									Morphine vs. PFGFR-b Fc + Morphine			ns	0.9849
									Morphine vs. PFGFR-b Fc			ns	0.8949
									PFGFR-b Fc + Morphine vs. PFGFR-b Fc			ns	0.95
									D1
									Vehicle vs. Morphine			****	<0.0001
									Vehicle vs. PFGFR-b Fc + Morphine			**	0.0013
									Vehicle vs. PFGFR-b Fc			ns	0.9998
									Morphine vs. PFGFR-b Fc + Morphine			ns	0.8778
									Morphine vs. PFGFR-b Fc			****	<0.0001
									PFGFR-b Fc + Morphine vs. PFGFR-b Fc			***	0.0009
									D2
									Vehicle vs. Morphine			****	<0.0001
									Vehicle vs. PFGFR-b Fc + Morphine			***	0.001
									Vehicle vs. PFGFR-b Fc			ns	0.9984
									Morphine vs. PFGFR-b Fc + Morphine			ns	0.9596
									Morphine vs. PFGFR-b Fc			****	<0.0001
									PFGFR-b Fc + Morphine vs. PFGFR-b Fc			**	0.0011
									D3
									Vehicle vs. Morphine			*	0.025
									Vehicle vs. PFGFR-b Fc + Morphine			**	0.0029
									Vehicle vs. PFGFR-b Fc			ns	>0.9999
									Morphine vs. PFGFR-b Fc + Morphine			*	0.0186
									Morphine vs. PFGFR-b Fc			*	0.0185
									PFGFR-b Fc + Morphine vs. PFGFR-b Fc			**	0.0031
									D4
									Vehicle vs. Morphine			ns	0.9819
									Vehicle vs. PFGFR-b Fc + Morphine			*	0.0241
									Vehicle vs. PFGFR-b Fc			ns	>0.9999
									Morphine vs. PFGFR-b Fc + Morphine			*	0.0177
									Morphine vs. PFGFR-b Fc			ns	0.9819
									PFGFR-b Fc + Morphine vs. PFGFR-b Fc			*	0.0225
									D5
									Vehicle vs. Morphine			ns	0.9995
									Vehicle vs. PFGFR-b Fc + Morphine			****	<0.0001
									Vehicle vs. PFGFR-b Fc			ns	0.9767
									Morphine vs. PFGFR-b Fc + Morphine			**	0.002
									Morphine vs. PFGFR-b Fc			ns	0.9985
									PFGFR-b Fc + Morphine vs. PFGFR-b Fc			****	<0.0001
3	A	3-way ANOVA (sex x treatment x time)		female/Vehicle = 6	F (5, 240) = 28.350	day	P<0.0001	Not computed	Test details			Summary	Adjusted P Value
				female/Morphine = 6	F (3, 240) = 229.171	treatment	P<0.0001
				female/PDGFRβ- Fc = 6	F (1, 240) = 6.431	sex	P=0.012
				female/Morphine + PDGFRβ- Fc = 6	F (15, 240) = 23.760	day x treatment	P<0.0001
				male/Vehicle = 6	F (5, 240) = 1.355	day x sex	P=0.242
				male/Morphine = 6	F (3, 240) = 2.012	treatment x sex	P=0.113
				male/PDGFRβ- Fc = 6	F (15, 240) = 0.55	day x treatment x sex	P=0.907
				male/Morphine + PDGFRβ- Fc = 6
3	B	Repeated measures 2-way ANOVA (treatment x time)		Vehicle = 12	F (15, 220) = 28.01	Time x treatment	P<0.0001	Tuckey post hoc comparison	Test details			Summary	Adjusted P Value
	♀♂			Morphine = 12	F (4.476, 196.9) = 33.42	Time	P<0.0001		BL
				PDGFRβ- Fc = 12	F (3, 44) = 124.6	treatment	P<0.0001		Vehicle vs. Morphine			ns	0.896
				Morphine + PDGFRβ- Fc = 12					Vehicle vs. PFGFR-b Fc + Morphine			ns	0.7987
									Vehicle vs. PFGFR-b Fc			ns	>0.9999
									Morphine vs. PFGFR-b Fc + Morphine			ns	>0.9999
									Morphine vs. PFGFR-b Fc			ns	0.8975
									PFGFR-b Fc + Morphine vs. PFGFR-b Fc			ns	0.7884
									D1
									Vehicle vs. Morphine			****	<0.0001
									Vehicle vs. PFGFR-b Fc + Morphine			****	<0.0001
									Vehicle vs. PFGFR-b Fc			ns	>0.9999
									Morphine vs. PFGFR-b Fc + Morphine			ns	0.6089
									Morphine vs. PFGFR-b Fc			****	<0.0001
									PFGFR-b Fc + Morphine vs. PFGFR-b Fc			****	<0.0001
									D2
									Vehicle vs. Morphine			****	<0.0001
									Vehicle vs. PFGFR-b Fc + Morphine			****	<0.0001
									Vehicle vs. PFGFR-b Fc			ns	0.9491
									Morphine vs. PFGFR-b Fc + Morphine			ns	0.9747
									Morphine vs. PFGFR-b Fc			****	<0.0001
									PFGFR-b Fc + Morphine vs. PFGFR-b Fc			****	<0.0001
									D3
									Vehicle vs. Morphine			ns	0.1362
									Vehicle vs. PFGFR-b Fc + Morphine			****	<0.0001
									Vehicle vs. PFGFR-b Fc			ns	0.996
									Morphine vs. PFGFR-b Fc + Morphine			****	<0.0001
									Morphine vs. PFGFR-b Fc			ns	0.1411
									PFGFR-b Fc + Morphine vs. PFGFR-b Fc			****	<0.0001
									D4
									Vehicle vs. Morphine			ns	0.9985
									Vehicle vs. PFGFR-b Fc + Morphine			****	<0.0001
									Vehicle vs. PFGFR-b Fc			ns	0.9479
									Morphine vs. PFGFR-b Fc + Morphine			****	<0.0001
									Morphine vs. PFGFR-b Fc			ns	0.884
									PFGFR-b Fc + Morphine vs. PFGFR-b Fc			****	<0.0001
									D5
									Vehicle vs. Morphine			ns	0.9988
									Vehicle vs. PFGFR-b Fc + Morphine			****	<0.0001
									Vehicle vs. PFGFR-b Fc			ns	0.7563
									Morphine vs. PFGFR-b Fc + Morphine			****	<0.0001
									Morphine vs. PFGFR-b Fc			ns	0.7413
									PFGFR-b Fc + Morphine vs. PFGFR-b Fc			****	<0.0001
3	C left	Repeated measures 2-way ANOVA (treatment x time)		Vehicle = 6	F (5, 50) = 26.72	Time x treatment	P<0.0001	Sidak post hoc comparison	Test details			Summary	Adjusted P Value
	♀			PDGF-BB = 6	F (3.100, 31.00) = 19.15	Time	P<0.0001		Vehicle - PDGF-BB
					F (1, 10) = 16.30	treatment	P=0.0024		BL			ns	0.9464
									D1			ns	0.8757
									D2			ns	0.9997
									D3			ns	0.2102
									D4			ns	0.9432
									D5			****	<0.0001
3	C right	Repeated measures 2-way ANOVA (treatment x time)		Vehicle = 5	F (5, 45) = 11.43	Time x treatment	P<0.0001	Sidak post hoc comparison	Test details			Summary	Adjusted P Value
	♂			PDGF-BB = 6	F (3.573, 32.15) = 17.64	Time	P<0.0001		Vehicle - PDGF-BB
					F (1, 9) = 11.79	treatment	P=0.0075		BL			ns	0.9985
									D1			ns	0.9978
									D2			ns	0.4878
									D3			ns	0.9534
									D4			ns	0.9983
									D5			****	<0.0001
3	C	3-way ANOVA (sex x treatment x time)		female/Vehicle = 6	F (5, 114) = 32.901	day	P<0.0001	Not computed	Test details			Summary	Adjusted P Value
				female/PDGF-BB = 6	F (1, 114) = 26.85	treatment	P<0.0001
				male/Vehicle = 5	F (1, 114) = 7.673	sex	P=0.0070
				male/PDGF-BB = 6	F (5, 114) = 34.300	day x treatment	P<0.0001
					F (5, 114) = 1.707	day x sex	P=0.139
					F (1, 114) = 0.038	treatment x sex	P=0.845
					F (5, 114) = 0.609	day x treatment x sex	P=0.693
3	D	Repeated measures 2-way ANOVA (treatment x time)		Vehicle = 11	F (5, 50) = 26.72	Time x treatment	P<0.0001	Sidak post hoc comparison	Test details			Summary	Adjusted P Value
	♀♂			PDGF-BB = 12	F (3.100, 31.00) = 19.15	Time	P<0.0001		Vehicle - PDGF-BB
					F (1, 10) = 16.30	treatment	P=0.0024		BL			ns	0.9464
									D1			ns	0.8757
									D2			ns	0.9997
									D3			ns	0.2102
									D4			ns	0.9432
									D5			****	<0.0001
