## Supplementary Table 2 for "Peripheral opioid tolerance involves skin keratinocytes and platelet-derived growth factor type B signaling"

### Sheet: FIG 2
Supplementary Table 2. Statistical analysis for Figure 2
Figure	Panel	Test		Group-size	Statistic		P value	Pair-wise comparison	Statistic 2
									Test details			Summary	Adjusted P Value
2	A left	Repeated measures 2-way ANOVA (treatment x time)		Vehicle = 5	F (15, 70) = 9.797	Time x treatment	P<0.0001	Tuckey post hoc comparison
	♀			Morphine = 4	F (3.777, 52.87) = 9.557	Time	P<0.0001		BL
				PFGFR-β mAb = 4	F (3, 14) = 74.21	treatment	P<0.0001		Vehicle vs. Morphine			ns	0.8536
				Morphine + PFGFR-β mAb = 5					Vehicle vs. Morphine + PFGFR-β mAb			ns	0.9965
									Vehicle vs. PFGFR-β mAb			ns	0.9147
									Morphine vs. Morphine + PFGFR-β mAb			ns	0.88
									Morphine vs. PFGFR-β mAb			ns	0.9948
									Morphine + PFGFR-β mAb vs. PFGFR-β mAb			ns	0.941
									D1
									Vehicle vs. Morphine			ns	0.0553
									Vehicle vs. Morphine + PFGFR-β mAb			**	0.0041
									Vehicle vs. PFGFR-β mAb			ns	0.9926
									Morphine vs. Morphine + PFGFR-β mAb			ns	0.9957
									Morphine vs. PFGFR-β mAb			ns	0.0576
									Morphine + PFGFR-β mAb vs. PFGFR-β mAb			**	0.0059
									D2
									Vehicle vs. Morphine			**	0.0033
									Vehicle vs. Morphine + PFGFR-β mAb			**	0.0017
									Vehicle vs. PFGFR-β mAb			ns	0.8943
									Morphine vs. Morphine + PFGFR-β mAb			ns	0.186
									Morphine vs. PFGFR-β mAb			*	0.0353
									Morphine + PFGFR-β mAb vs. PFGFR-β mAb			**	0.0047
									D3
									Vehicle vs. Morphine			ns	0.9967
									Vehicle vs. Morphine + PFGFR-β mAb			**	0.0048
									Vehicle vs. PFGFR-β mAb			ns	0.8784
									Morphine vs. Morphine + PFGFR-β mAb			***	0.0002
									Morphine vs. PFGFR-β mAb			ns	0.8406
									Morphine + PFGFR-β mAb vs. PFGFR-β mAb			**	0.002
									D4
									Vehicle vs. Morphine			ns	0.99
									Vehicle vs. Morphine + PFGFR-β mAb			****	<0.0001
									Vehicle vs. PFGFR-β mAb			ns	0.6546
									Morphine vs. Morphine + PFGFR-β mAb			****	<0.0001
									Morphine vs. PFGFR-β mAb			ns	0.789
									Morphine + PFGFR-β mAb vs. PFGFR-β mAb			***	0.0002
									D5
									Vehicle vs. Morphine			ns	0.8601
									Vehicle vs. Morphine + PFGFR-β mAb			***	0.0002
									Vehicle vs. PFGFR-β mAb			ns	0.5662
									Morphine vs. Morphine + PFGFR-β mAb			***	0.0006
									Morphine vs. PFGFR-β mAb			*	0.0381
									Morphine + PFGFR-β mAb vs. PFGFR-β mAb			****	<0.0001
2	A right	Repeated measures 2-way ANOVA (treatment x time)		Vehicle = 4	F (15, 70) = 16.33	Time x treatment	P<0.0001	Tuckey post hoc comparison	Test details			Summary	Adjusted P Value
	♂			Morphine = 5	F (3.719, 52.07) = 15.30	Time	P<0.0001		BL
				PFGFR-β mAb = 4	F (3, 14) = 112.7	treatment	P<0.0001		Vehicle vs. Morphine			ns	0.9653
				Morphine + PFGFR-β mAb = 5					Vehicle vs. Morphine + PFGFR-β mAb			ns	0.4061
									Vehicle vs. PFGFR-β mAb			ns	0.9841
									Morphine vs. Morphine + PFGFR-β mAb			ns	0.9709
									Morphine vs. PFGFR-β mAb			ns	0.9312
									Morphine + PFGFR-β mAb vs. PFGFR-β mAb			ns	0.5795
									D1
									Vehicle vs. Morphine			****	<0.0001
									Vehicle vs. Morphine + PFGFR-β mAb			****	<0.0001
									Vehicle vs. PFGFR-β mAb			ns	0.5337
									Morphine vs. Morphine + PFGFR-β mAb			*	0.0336
									Morphine vs. PFGFR-β mAb			****	<0.0001
									Morphine + PFGFR-β mAb vs. PFGFR-β mAb			****	<0.0001
									D2
									Vehicle vs. Morphine			**	0.0016
									Vehicle vs. Morphine + PFGFR-β mAb			***	0.0006
									Vehicle vs. PFGFR-β mAb			ns	0.5102
									Morphine vs. Morphine + PFGFR-β mAb			ns	0.0879
									Morphine vs. PFGFR-β mAb			**	0.0061
									Morphine + PFGFR-β mAb vs. PFGFR-β mAb			**	0.0012
									D3
									Vehicle vs. Morphine			**	0.0037
									Vehicle vs. Morphine + PFGFR-β mAb			***	0.0006
									Vehicle vs. PFGFR-β mAb			ns	0.5863
									Morphine vs. Morphine + PFGFR-β mAb			**	0.0062
									Morphine vs. PFGFR-β mAb			*	0.012
									Morphine + PFGFR-β mAb vs. PFGFR-β mAb			***	0.0009
									D4
									Vehicle vs. Morphine			ns	0.9363
									Vehicle vs. Morphine + PFGFR-β mAb			**	0.0062
									Vehicle vs. PFGFR-β mAb			ns	0.9925
									Morphine vs. Morphine + PFGFR-β mAb			**	0.0026
									Morphine vs. PFGFR-β mAb			ns	>0.9999
									Morphine + PFGFR-β mAb vs. PFGFR-β mAb			**	0.0072
									D5
									Vehicle vs. Morphine			ns	0.6449
									Vehicle vs. Morphine + PFGFR-β mAb			**	0.0029
									Vehicle vs. PFGFR-β mAb			ns	0.993
									Morphine vs. Morphine + PFGFR-β mAb			**	0.0021
									Morphine vs. PFGFR-β mAb			ns	0.8405
									Morphine + PFGFR-β mAb vs. PFGFR-β mAb			**	0.0045
2	A	3-way ANOVA (sex x treatment x time)		female/Vehicle = 5	F (5, 168) = 25.507	day	P<0.0001	Not computed	Test details			Summary	Adjusted P Value
				female/Morphine = 4	F (3, 168) = 228.104	treatment	P<0.0001
				female/PFGFR-β mAb = 4	F (1, 168) = 0.005	sex	0.942
				female/Morphine + PFGFR-β mAb = 5	F (15, 168) = 21.968	day x treatment	P<0.0001
				male/Vehicle = 4	F (5, 168) = 0.588	day x sex	0.709
				male/Morphine = 5	F (3, 168) = 1.532	treatment x sex	0.208
				male/PFGFR-β mAb = 4	F (15, 168) = 1.376	day x treatment x sex	0.164
				male/Morphine + PFGFR-β mAb = 5
2	B	Repeated measures 2-way ANOVA (treatment x time)		Vehicle= 9	F (15, 160) = 22.82	Time x treatment	P<0.0001	Tuckey post hoc comparison	Test details			Summary	Adjusted P Value
	♀♂			Morphine = 9	F (4.530, 145.0) = 23.14	Time	P<0.0001		BL
				PFGFR-β mAb = 8	F (3, 32) = 176.0	treatment	P<0.0001		Vehicle vs. Morphine			ns	0.9789
				Morphine + PFGFR-β mAb = 10					Vehicle vs. Morphine + PFGFR-β mAb			ns	0.9594
									Vehicle vs. PFGFR-β mAb			ns	0.8568
									Morphine vs. Morphine + PFGFR-β mAb			ns	0.8405
									Morphine vs. PFGFR-β mAb			ns	0.9916
									Morphine + PFGFR-β mAb vs. PFGFR-β mAb			ns	0.5273
									D1
									Vehicle vs. Morphine			****	<0.0001
									Vehicle vs. Morphine + PFGFR-β mAb			****	<0.0001
									Vehicle vs. PFGFR-β mAb			ns	0.8984
									Morphine vs. Morphine + PFGFR-β mAb			ns	0.4813
									Morphine vs. PFGFR-β mAb			****	<0.0001
									Morphine + PFGFR-β mAb vs. PFGFR-β mAb			****	<0.0001
									D2
									Vehicle vs. Morphine			****	<0.0001
									Vehicle vs. Morphine + PFGFR-β mAb			****	<0.0001
									Vehicle vs. PFGFR-β mAb			ns	0.4475
									Morphine vs. Morphine + PFGFR-β mAb			**	0.0098
									Morphine vs. PFGFR-β mAb			****	<0.0001
									Morphine + PFGFR-β mAb vs. PFGFR-β mAb			****	<0.0001
									D3
									Vehicle vs. Morphine			ns	0.2072
									Vehicle vs. Morphine + PFGFR-β mAb			****	<0.0001
									Vehicle vs. PFGFR-β mAb			ns	0.9877
									Morphine vs. Morphine + PFGFR-β mAb			****	<0.0001
									Morphine vs. PFGFR-β mAb			*	0.0358
									Morphine + PFGFR-β mAb vs. PFGFR-β mAb			****	<0.0001
									D4
									Vehicle vs. Morphine			ns	0.9994
									Vehicle vs. Morphine + PFGFR-β mAb			****	<0.0001
									Vehicle vs. PFGFR-β mAb			ns	0.8892
									Morphine vs. Morphine + PFGFR-β mAb			****	<0.0001
									Morphine vs. PFGFR-β mAb			ns	0.9187
									Morphine + PFGFR-β mAb vs. PFGFR-β mAb			****	<0.0001
									D5
									Vehicle vs. Morphine			ns	0.997
									Vehicle vs. Morphine + PFGFR-β mAb			****	<0.0001
									Vehicle vs. PFGFR-β mAb			ns	0.9314
									Morphine vs. Morphine + PFGFR-β mAb			****	<0.0001
									Morphine vs. PFGFR-β mAb			ns	0.818
									Morphine + PFGFR-β mAb vs. PFGFR-β mAb			****	<0.0001
2	C	Repeated measures 2-way ANOVA (treatment x time)		Vehicle = 9	F (10, 90) = 19.22	Time x treatment	P<0.0001	Tuckey post hoc comparison	Test details			Summary	Adjusted P Value
	♀♂			IgG2a = 4	F (3.823, 68.82) = 10.94	Time	P<0.0001		BL
				IgG2a + morphine = 8	F (2, 18) = 43.18	treatment	P<0.0001		Vehicle vs. IgG2a			ns	0.7646
									Vehicle vs. IgG2a + MS			ns	0.8354
									IgG2a vs. IgG2a + MS			ns	0.5282
									D1
									Vehicle vs. IgG2a			ns	0.9745
									Vehicle vs. IgG2a + MS			****	<0.0001
									IgG2a vs. IgG2a + MS			***	0.0001
									D2
									Vehicle vs. IgG2a			ns	0.9998
									Vehicle vs. IgG2a + MS			****	<0.0001
									IgG2a vs. IgG2a + MS			***	0.0005
									D3
									Vehicle vs. IgG2a			ns	0.7355
									Vehicle vs. IgG2a + MS			ns	0.3763
									IgG2a vs. IgG2a + MS			*	0.0484
									D4
									Vehicle vs. IgG2a			ns	0.5221
									Vehicle vs. IgG2a + MS			ns	0.7105
									IgG2a vs. IgG2a + MS			ns	0.9904
									D5
									Vehicle vs. IgG2a			ns	0.6481
									Vehicle vs. IgG2a + MS			ns	0.7218
									IgG2a vs. IgG2a + MS			ns	0.9345
Foot note: Statistical analysis and values for dta presented in Figure 2
