## Supplementary Table 1 for "Peripheral opioid tolerance involves skin keratinocytes and platelet-derived growth factor type B signaling"

### Sheet: FIG 1
Supplementary Table 1. Statistical analysis for Figure1
Figure	Panel	Test		Group-size	Statistic		P value	Pair-wise comparison	Statistic 2
									Test details			Summary	Adjusted P Value
1	B	Repeated measures 2-way ANOVA (time x paw )		Ipsilateral = 6	F (2, 20) = 8.954	Time x Paw	P=0.0017	Sidak post hoc comparison	Ipsilateral paw - Contralateral paw
				Contralateral = 6	F (2, 20) = 10.41	Time	P=0.0008		BSL			ns	0.9999
					F (1, 10) = 12.36	Paw	P=0.0056		day1			****	<0.0001
									day5			ns	0.3225
1	C left	Repeated measures 2-way ANOVA (treatment x time)		Vehicle = 6	F (15, 100) = 9.411	Time x treatment	P<0.0001	Tuckey post hoc comparison	Test details			Summary	Adjusted P Value
	♀			Morphine = 6	F (3.606, 72.12) = 11.49	Time	P<0.0001		BSL
				Imatinib = 6	F (3, 20) = 24.15	treatment	P<0.0001		Morphine vs. Imatinib			ns	0.7061
				Morphine + Imatinib = 6					Morphine vs. Morphine + Imatinib			ns	0.7651
									Morphine vs. Vehicle			ns	0.5967
									Imatinib vs. Morphine + Imatinib			ns	0.391
									Imatinib vs. Vehicle			ns	0.1761
									Morphine + Imatinib vs. Vehicle			ns	0.9852
									1
									Morphine vs. Imatinib			**	0.0013
									Morphine vs. Morphine + Imatinib			ns	>0.9999
									Morphine vs. Vehicle			**	0.0086
									Imatinib vs. Morphine + Imatinib			**	0.0074
									Imatinib vs. Vehicle			ns	0.1874
									Morphine + Imatinib vs. Vehicle			*	0.0315
									2
									Morphine vs. Imatinib			**	0.0045
									Morphine vs. Morphine + Imatinib			ns	0.163
									Morphine vs. Vehicle			**	0.002
									Imatinib vs. Morphine + Imatinib			**	0.0043
									Imatinib vs. Vehicle			ns	0.9441
									Morphine + Imatinib vs. Vehicle			**	0.004
									3
									Morphine vs. Imatinib			ns	0.7459
									Morphine vs. Morphine + Imatinib			**	0.0028
									Morphine vs. Vehicle			ns	0.9621
									Imatinib vs. Morphine + Imatinib			**	0.0061
									Imatinib vs. Vehicle			ns	0.9669
									Morphine + Imatinib vs. Vehicle			**	0.0041
									4
									Morphine vs. Imatinib			ns	0.0881
									Morphine vs. Morphine + Imatinib			**	0.01
									Morphine vs. Vehicle			ns	0.346
									Imatinib vs. Morphine + Imatinib			***	0.0009
									Imatinib vs. Vehicle			ns	0.6961
									Morphine + Imatinib vs. Vehicle			**	0.0022
									5
									Morphine vs. Imatinib			ns	0.1553
									Morphine vs. Morphine + Imatinib			ns	0.0572
									Morphine vs. Vehicle			ns	0.96
									Imatinib vs. Morphine + Imatinib			*	0.0209
									Imatinib vs. Vehicle			ns	0.4696
									Morphine + Imatinib vs. Vehicle			*	0.0411
1	C right	Repeated measures 2-way ANOVA (treatment x time)		Vehicle = 6	F (15, 100) = 4.917	Time x treatment	P<0.0001	Tuckey post hoc comparison	Test details			Summary	Adjusted P Value
	♂			Morphine = 6	F (3.318, 66.36) = 4.964	Time	P=0.0027		BSL
				Imatinib = 6	F (3, 20) = 19.23	treatment	P<0.0001		Morphine vs. Imatinib			ns	0.9992
				Morphine + Imatinib = 6					Morphine vs. Morphine + Imatinib			ns	0.9703
									Morphine vs. Vehicle			ns	0.973
									Imatinib vs. Morphine + Imatinib			ns	0.9485
									Imatinib vs. Vehicle			ns	0.9415
									Morphine + Imatinib vs. Vehicle			ns	0.9992
									1
									Morphine vs. Imatinib			*	0.0104
									Morphine vs. Morphine + Imatinib			ns	0.9988
									Morphine vs. Vehicle			*	0.0172
									Imatinib vs. Morphine + Imatinib			*	0.0116
									Imatinib vs. Vehicle			ns	0.9302
									Morphine + Imatinib vs. Vehicle			*	0.0195
									2
									Morphine vs. Imatinib			ns	0.1765
									Morphine vs. Morphine + Imatinib			ns	0.4947
									Morphine vs. Vehicle			ns	0.1428
									Imatinib vs. Morphine + Imatinib			*	0.0301
									Imatinib vs. Vehicle			ns	0.9992
									Morphine + Imatinib vs. Vehicle			*	0.0304
									3
									Morphine vs. Imatinib			ns	0.899
									Morphine vs. Morphine + Imatinib			**	0.0051
									Morphine vs. Vehicle			ns	0.9997
									Imatinib vs. Morphine + Imatinib			*	0.0174
									Imatinib vs. Vehicle			ns	0.938
									Morphine + Imatinib vs. Vehicle			**	0.0047
									4
									Morphine vs. Imatinib			ns	0.9722
									Morphine vs. Morphine + Imatinib			*	0.0278
									Morphine vs. Vehicle			ns	0.1998
									Imatinib vs. Morphine + Imatinib			ns	0.0505
									Imatinib vs. Vehicle			ns	0.8748
									Morphine + Imatinib vs. Vehicle			ns	0.0772
									5
									Morphine vs. Imatinib			ns	0.5537
									Morphine vs. Morphine + Imatinib			ns	0.0557
									Morphine vs. Vehicle			ns	0.0607
									Imatinib vs. Morphine + Imatinib			*	0.0207
									Imatinib vs. Vehicle			ns	0.1697
									Morphine + Imatinib vs. Vehicle			**	0.0053
1	C	3-way ANOVA (sex x treatment x time)		male/Vehicle = 6	F (5, 246) = 11.422	time	P<0.0001	Not computed	Test details			Summary	Adjusted P Value
				male/Morphine = 6	F (3, 246 ) = 102.787	treatment	P<0.0001
				male/Imatinib = 6	F (1, 246) = 0.169	sex	P=0.682
				male/Morphine + Imatinib = 6	F (15, 246) = 8.695	time x treatment	P<0.0001
				female/Vehicle = 6	F (5, 246) = 0.357	time x sex	P=0.877
				female/Morphine = 6	F (3, 246) = 1.644	treatment x sex	P=0.180
				female/Imatinib = 6	F (15, 246) = 0.808	time x treatment x sex	P=0.669
				female/Morphine + Imatinib = 6
1	D	Repeated measures 2-way ANOVA (treatment x time)		Vehicle =12	F (15, 220) = 13.22	Time x treatment	P<0.0001	Tuckey post hoc comparison	Test details			Summary	Adjusted P Value
	♀♂			Morphine = 12	F (4.107, 180.7) = 15.37	Time	P<0.0001		BSL
				Imatinib = 12	F (3, 44) = 45.30	treatment	P<0.0001		Morphine vs. Imatinib			ns	0.9392
				Morphine + Imatinib = 12					Morphine vs. Morphine + Imatinib			ns	0.9355
									Morphine vs. Vehicle			ns	0.8944
									Imatinib vs. Morphine + Imatinib			ns	0.7907
									Imatinib vs. Vehicle			ns	0.6433
									Morphine + Imatinib vs. Vehicle			ns	0.9988
									1
									Morphine vs. Imatinib			****	<0.0001
									Morphine vs. Morphine + Imatinib			ns	0.9893
									Morphine vs. Vehicle			****	<0.0001
									Imatinib vs. Morphine + Imatinib			****	<0.0001
									Imatinib vs. Vehicle			ns	0.2228
									Morphine + Imatinib vs. Vehicle			***	0.0002
									2
									Morphine vs. Imatinib			**	0.0011
									Morphine vs. Morphine + Imatinib			ns	0.0707
									Morphine vs. Vehicle			***	0.0005
									Imatinib vs. Morphine + Imatinib			****	<0.0001
									Imatinib vs. Vehicle			ns	0.9581
									Morphine + Imatinib vs. Vehicle			****	<0.0001
									3
									Morphine vs. Imatinib			ns	0.7188
									Morphine vs. Morphine + Imatinib			****	<0.0001
									Morphine vs. Vehicle			ns	0.9912
									Imatinib vs. Morphine + Imatinib			****	<0.0001
									Imatinib vs. Vehicle			ns	0.8762
									Morphine + Imatinib vs. Vehicle			****	<0.0001
									4
									Morphine vs. Imatinib			ns	0.804
									Morphine vs. Morphine + Imatinib			****	<0.0001
									Morphine vs. Vehicle			ns	0.9893
									Imatinib vs. Morphine + Imatinib			****	<0.0001
									Imatinib vs. Vehicle			ns	0.6194
									Morphine + Imatinib vs. Vehicle			****	<0.0001
									5
									Morphine vs. Imatinib			ns	0.1557
									Morphine vs. Morphine + Imatinib			**	0.0013
									Morphine vs. Vehicle			ns	0.2101
									Imatinib vs. Morphine + Imatinib			***	0.0001
									Imatinib vs. Vehicle			ns	0.9978
									Morphine + Imatinib vs. Vehicle			***	0.0001
Foot notes: Statistical analyses and results for data presented in Figure 1.
