## Supplementary Table 7 for "Peripheral opioid tolerance involves skin keratinocytes and platelet-derived growth factor type B signaling"

### Sheet: FIG 6
Supplementary Table 6. Statistical analyses for Figure 6
Figure	Panel	Test		Group-size	Statistic		P value	Pair-wise comparison	Statistic 2
									Test details			Summary	Adjusted P Value
6	B	2-Way Mixed ANOVA (Cell type x Group)		BL OFF	F (3, 42) = 0.1550	Cell type x Group	P=0.9259	Uncorrected Fisher's LSD	Pdgfb+
				Pdgfb+ = 8	F (3, 42) = 8.970	Cell type	P=0.0001		BLOFF vs. BLON			ns	0.6209
				Oprm1+ = 8	F (1, 14) = 0.4456	Group	P=0.5153
				Pdgfb+/Oprm1+ = 8					Oprm1+
				Pdgfb+/Oprm1+ = 8					BLOFF vs. BLON			ns	0.7868
				BL ON					Pdgfb+/Oprm1+
				Pdgfb+ = 8					BLOFF vs. BLON			ns	0.7317
				Oprm1+ = 8
				Pdgfb+/Oprm1+ = 8					Pdgfb-/Oprm1-
				Pdgfb+/Oprm1+ = 8					BLOFF vs. BLON			ns	0.6729
									BLOFF
									Pdgfb+ vs. Oprm1+			ns	0.356
									Pdgfb+ vs. Pdgfb+/Oprm1+			ns	0.4234
									Pdgfb+ vs. Pdgfb-/Oprm1-			*	0.0176
									Oprm1+ vs. Pdgfb+/Oprm1+			ns	0.9012
									Oprm1+ vs. Pdgfb-/Oprm1-			**	0.0015
									Pdgfb+/Oprm1+ vs. Pdgfb-/Oprm1-			**	0.0021
									BLON
									Pdgfb+ vs. Oprm1+			ns	0.2655
									Pdgfb+ vs. Pdgfb+/Oprm1+			ns	0.1317
									Pdgfb+ vs. Pdgfb-/Oprm1-			ns	0.1018
									Oprm1+ vs. Pdgfb+/Oprm1+			ns	0.6847
									Oprm1+ vs. Pdgfb-/Oprm1-			**	0.0077
									Pdgfb+/Oprm1+ vs. Pdgfb-/Oprm1-			**	0.0025
6	C	Student unpaired 2- tailed t test		BL OFF = 8	t=0.2438, df=14		P=0.8109	N/A	Test details			Summary	Adjusted P Value
				BL ON = 8					N/A
6	D	Student unpaired 2- tailed t test		BL OFF = 17	t=0.01691, df=30		P=0.9866	N/A	Test details			Summary	Adjusted P Value
				BL ON = 15					N/A
Foot notes: Statistical analysis and results for data presented in Figure 6
