## Supplementary Table 6 for "Peripheral opioid tolerance involves skin keratinocytes and platelet-derived growth factor type B signaling"

### Sheet: FIG 5
Supplementary Table 5. Statistical analysis for Figure 5
Figure	Panel	Test		Group-size	Statistic		P value	Pair-wise comparison	Statistic 2
									Test details			Summary	Adjusted P Value
6	B	3-way ANOVA (genotype x treatment x day)		wt/morphine = 7	F (1, 40) = 53.36	day	<0.0001	Sidak post hoc comparison	BSL:WT - MS vs. Day 5 :WT - MS			****	<0.0001
				wt/morphine + imtinib = 9	F (1, 40) = 23.32	genotype	<0.0001		BSL:WT - MS+I vs. Day 5 :WT - MS+I			****	<0.0001
				Krt14-ChR2/morphine = 12	F (1, 24) = 5.128	treatment	0.0329		BSL:K14Chr2 - MS vs. Day 5 :K14Chr2 - MS			ns	0.8438
				Krt14-ChR2/morphine + imtinib = 8	F (1, 40) = 13.81	day x genotype	0.0006		BSL:K14Chr2 - MS+I vs. Day 5 :K14Chr2 - MS+I			***	0.0003
					F (1, 24) = 8.387	day x treatment	0.0079
					F (1, 24) = 5.804	genotype x treatment	0.024
					F (1, 24) = 6.014	day x genotype x treatment	0.0218
6	C	3-way ANOVA (genotype x treatment x day)		wt/morphine = 6	F (1, 30) = 91.45	day	<0.0001	Sidak post hoc comparison	Test details			Summary	Adjusted P Value
				wt/morphine + imtinib = 7	F (1, 30) = 0.3327	genotype	0.5684		BSL:WT - MS vs. Day 5 :WT - MS			***	0.0002
				Krt14-ChR2/morphine = 7	F (1, 16) = 6.438	treatment	0.022		BSL:WT - MS+I vs. Day 5 :WT - MS+I			****	<0.0001
				Krt14-ChR2/morphine + imtinib = 7	F (1, 30) = 0.2759	day x genotype	0.6033		BSL:K14Chr2 - MS vs. Day 5 :K14Chr2 - MS			****	<0.0001
					F (1, 16) = 0.7993	day x treatment	0.3846		BSL:K14Chr2 - MS+I vs. Day 5 :K14Chr2 - MS+I			****	<0.0001
					F (1, 16) = 3.556	genotype x treatment	0.0776
					F (1, 16) = 0.1330	day x genotype x treatment	0.7201
6	D	3-way ANOVA (genotype x treatment x day)		wt/morphine = 6	F (1, 60) = 103.0	day	<0.0001	Sidak post hoc comparison	Test details			Summary	Adjusted P Value
				wt/morphine + PDGFRb-Fc = 6	F (1, 60) = 67.65	genotype	<0.0001		BSL:WT - MS vs. Day5:WT - MS			****	<0.0001
				Krt14-ChR2/morphine = 12	F (1, 60) = 1.491	treatment	0.2268		BSL:WT - MS+Fc vs. Day5:WT - MS+Fc			****	<0.0001
				Krt14-ChR2/morphine + PDGFRb-Fc = 10	F (1, 60) = 21.43	day x genotype	<0.0001		BSL:Krt14-ChR2 - MS vs. Day5:Krt14-ChR2 - MS			ns	0.6315
					F (1, 60) = 8.615	day x treatment	0.0047		BSL:Krt14ChR2 - MS+Fc vs. Day5:Krt14ChR2 - MS+Fc			****	<0.0001
					F (1, 60) = 4.533	genotype x treatment	0.0374
					F (1, 60) = 0.3537	day x genotype x treatment	0.5543
6	E	3-way ANOVA (genotype x treatment x day)		wt/morphine = 5	F (1, 40) = 217.2	day	<0.0001	Sidak post hoc comparison	Test details			Summary	Adjusted P Value
				wt/morphine + PDGFRb-Fc = 7	F (1, 40) = 0.6494	genotype	0.4251		BSL:WT - MS vs. Day5:WT - MS			****	<0.0001
				Krt14-ChR2/morphine = 7	F (1, 40) = 2.949	treatment	0.0937		BSL:WT - MS+Fc vs. Day5:WT - MS+Fc			****	<0.0001
				Krt14-ChR2/morphine + PDGFRb-Fc = 5	F (1, 40) = 2.274	day x genotype	0.1394		BSL:Krt14-ChR2 - MS vs. Day5:Krt14-ChR2 - MS			****	<0.0001
					F (1, 40) = 6.935	day x treatment	0.012		BSL:Krt14ChR2 - MS+Fc vs. Day5:Krt14ChR2 - MS+Fc			**	0.0011
					F (1, 40) = 3.513	genotype x treatment	0.0682
					F (1, 40) = 3.892	day x genotype x treatment	0.0555
Foot notes: Statistical analysis and results of data presented in Figure 5
