## Supplementary Table 4 for "Peripheral opioid tolerance involves skin keratinocytes and platelet-derived growth factor type B signaling"

### Sheet: FIG 4
Supplementary Table 4. Statistical analyses for Figure 4
Figure	Panel	Test		Group-size	Statistic		P value	Pair-wise comparison	Statistic 2
									Test details			Summary	Adjusted P Value
4	B	2-Way Mixed ANOVA (Cell type x Group)		Saline	F (3, 39) = 32.87	Cell type x Group	P<0.0001	Sidak post hoc comparison	Saline - Morphine
				Pdgfb+ = 8	F (3, 39) = 154.4	Cell type	P<0.0001		Pdgfb+			**	0.0099
				Oprm1+ = 8	F (1, 13) = 2.085	Group	P=0.1724		Oprm1+			ns	0.9816
				Pdgfb+/Oprm1+ = 8					Pdgfb+/Oprm1+			****	<0.0001
				Pdgfb+/Oprm1+ = 8					Pdgfb+/Oprm1+			****	<0.0001
				Morphine
				Pdgfb+ = 7
				Oprm1+ = 7
				Pdgfb+/Oprm1+ = 7
				Pdgfb+/Oprm1+ = 7
4	C	Student unpaired 2- tailed t test		Saline = 8	t=4.134, df=13		P=0.0012	N/A	Test details			Summary	Adjusted P Value
				Morphine = 7					N/A
4	D	Student unpaired 2- tailed t test		Saline = 16	t=2.919, df=29		P=0.0067	N/A	Test details			Summary	Adjusted P Value
				Morphine =15					N/A
Foot notes: Statistical analysis and results for data presented in Figure 4
