## Supplementary Table 5 for "Peripheral opioid tolerance involves skin keratinocytes and platelet-derived growth factor type B signaling"

### Sheet: FIG 5
Supplementary Table 5. Statistical analyses for Figure 5
Figure	Panel	Test		Group-size	Statistic		P value	Pair-wise comparison	Statistic 2
									Test details
5	E	Student unpaired 2- tailed t test		Vehicle = 6	t=3.97, df=9		P=0.003	N/A	N/A
				Morphine = 4
5	F	Student unpaired 2- tailed t test		Vehicle = 7	t=3.31, df=8		P=0.01	N/A	N/A
				Morphine = 4
4	G	2-Way Mixed ANOVA (Injected Current x Treatment)		Vehicle = 6	F (13, 104) = 7.217	Injected Current x Treatment	P<0.0001	Uncorrected Fisher's LSD	Veh - MS tolerant Injected current (pA)	Mean Diff.	95.00% CI of diff.	Below threshold?	Summary	Individual P Value
				Morphine = 4	F (1.099, 8.793) = 32.87	Injected Current	P=0.0003
					F (1, 8) = 3.576	Treatment	P=0.0953		-200	-22.08	-35.86 to -8.303	Yes	**	0.0078
									-150	-17.67	-29.11 to -6.228	Yes	**	0.0097
									-100	-11.66	-18.23 to -5.079	Yes	**	0.0049
									-50	-6.418	-10.35 to -2.491	Yes	**	0.0081
									0	-1.658	-2.898 to -0.4182	Yes	*	0.0233
									50	3.326	-0.5822 to 7.234	No	ns	0.0847
									100	7.878	-0.4198 to 16.17	No	ns	0.0594
									150	13.04	1.869 to 24.22	Yes	*	0.0284
									200	16.83	2.700 to 30.96	Yes	*	0.026
									250	20.5	3.260 to 37.75	Yes	*	0.0262
									300	24.7	4.581 to 44.82	Yes	*	0.0231
									350	28.11	5.182 to 51.03	Yes	*	0.0233
									400	31.01	3.775 to 58.24	Yes	*	0.0313
									450	33.25	4.236 to 62.25	Yes	*	0.0304
Foot notes: Statistical analysis and results for data presented in Figure 4
